# Novel genetic basis of resistance to Bt toxin Cry1Ac in *Helicoverpa zea*

**DOI:** 10.1101/2021.11.09.467966

**Authors:** Kyle M. Benowitz, Carson W. Allan, Benjamin A. Degain, Xianchun Li, Jeffrey A. Fabrick, Bruce E. Tabashnik, Yves Carrière, Luciano M. Matzkin

**Author notes:** Corresponding author: Kyle M. Benowitz. Department of Biology, Austin Peay State University, Sundquist Science Center, PO Box 4718, Clarksville, TN 37044.

## Abstract

Crops genetically engineered to produce insecticidal proteins from the bacterium *Bacillus thuringiensis* (Bt) have advanced pest management, but their benefits are diminished when pests evolve resistance. Elucidating the genetic basis of pest resistance to Bt toxins can improve resistance monitoring, resistance management, and design of new insecticides. Here, we investigated the genetic basis of resistance to Bt toxin Cry1Ac in the lepidopteran *Helicoverpa zea*, one of the most damaging crop pests in the United States. To facilitate this research, we built the first chromosome-level genome assembly for this species, which has 31 chromosomes containing 375 Mb and 15,482 predicted proteins. Using a genome-wide association study, fine-scale mapping, and RNA-seq, we identified a 250-kb quantitative trait locus (QTL) on chromosome 13 that was strongly associated with resistance in a strain of *H. zea* that had been selected for resistance in the field and lab. The mutation in this QTL contributed to but was not sufficient for resistance, which implies alleles in more than one gene contributed to resistance. This QTL contains no genes with a previously reported role in resistance or susceptibility to Bt toxins. However, in resistant insects, this QTL has a premature stop codon in a kinesin gene which is a primary candidate as a mutation contributing to resistance. We found no changes in gene sequence or expression consistently associated with resistance for 11 genes previously implicated in lepidopteran resistance to Cry1Ac. Thus, the results reveal a novel and polygenic basis of resistance.
