## Supplementary Table S9 for "Novel genetic basis of resistance to Bt toxin Cry1Ac in *Helicoverpa zea*"

### Sheet: ts7_Harm
Stringtie ID	Chromosome	Gene start	Gene end	log2 CPM (count per million reads)	Log2 Fold Change (GG / LL)	F (GG vs. LL)	P-value (GG vs. LL)	FDR (GG vs. LL)	Helicoverpa armigera ortholog ID	Helicoverpa armigera ortholog name
MSTRG.680	HzChr01	14635875	14636216	5.74683	-2.53299	121.783	3.26465e-08	0.000423262
MSTRG.7577	HzChr12	7212538	7213634	3.23282	-2.75018	53.8333	4.21579e-06	0.0273289	XP_021190189.1	trypsin CFT-1-like [Helicoverpa armigera]
MSTRG.15099	HzChr23	8294628	8304776	0.0793567	6.33085	68.5743	9.89839e-06	0.0408471
MSTRG.7798	HzChr12	2232353	2233215	2.7263	-2.09967	42.3938	1.47756e-05	0.0408471
MSTRG.5125	HzChr08	6806664	6875341	2.86181	-2.19613	41.9977	1.57528e-05	0.0408471
MSTRG.11656	HzChr18	1749164	1779802	4.64546	2.17118	39.8814	2.13781e-05	0.0419771
MSTRG.8911	HzChr14	5052898	5109967	3.51154	0.844667	38.2619	2.53025e-05	0.0419771	XP_021185697.1	stromal interaction molecule homolog isoform X1 [Helicoverpa armigera]
MSTRG.8911	HzChr14	5052898	5109967	3.51154	0.844667	38.2619	2.53025e-05	0.0419771	XP_021185698.1	stromal interaction molecule homolog isoform X2 [Helicoverpa armigera]
MSTRG.5709	HzChr09	5872792	5926656	5.17171	-1.63526	37.8098	2.79964e-05	0.0419771	XP_021186788.1	nuclear factor NF-kappa-B p110 subunit [Helicoverpa armigera]
MSTRG.9432	HzChr15	12785083	12788133	3.90598	-1.81272	35.2962	3.96599e-05	0.0419771
MSTRG.1250	HzChr02	102761	97600	2.13929	-2.1383	34.482	4.30752e-05	0.0419771
MSTRG.5394	HzChr08	937765	981866	4.92788	-1.11717	33.6679	4.85772e-05	0.0419771	XP_021195755.1	myosin-IA [Helicoverpa armigera]
MSTRG.2743	HzChr05	14830051	14831031	-0.152604	-7.27742	38.5494	4.88007e-05	0.0419771
MSTRG.3276	HzChr05	5059325	5061332	8.79937	-1.80745	33.4312	5.24106e-05	0.0419771
MSTRG.6133	HzChr10	12359058	12371170	10.6583	-1.41998	32.9335	5.45683e-05	0.0419771	XP_021185301.1	acyl-CoA-binding protein homolog [Helicoverpa armigera]
MSTRG.14023	HzChr22	13780827	13785220	1.74226	3.50417	33.1283	5.48319e-05	0.0419771
MSTRG.4062	HzChr06	2276695	2372674	2.65985	-1.65529	32.732	5.59253e-05	0.0419771	XP_021198570.1	uncharacterized protein LOC110382308 isoform X4 [Helicoverpa armigera]
MSTRG.18580	HzChr30	4808591	4821058	4.73491	-1.17452	32.5748	5.728e-05	0.0419771	XP_021198984.1	isocitrate dehydrogenase [NAD] subunit gamma, mitochondrial isoform X2 [Helicoverpa armigera]
MSTRG.10059	HzChr15	3047877	3056477	9.3658	-1.88312	32.3191	6.19585e-05	0.0419771	XP_021194241.1	zinc metalloproteinase nas-4-like [Helicoverpa armigera]
MSTRG.15028	HzChr23	7116456	7126574	5.42818	-1.92174	32.1007	6.40592e-05	0.0419771	XP_021197207.1	palmitoleoyl-protein carboxylesterase NOTUM [Helicoverpa armigera]
MSTRG.2278	HzChr04	6848745	6852443	7.6016	-0.559355	31.6924	6.56238e-05	0.0419771	XP_021189297.1	UPF0184 protein C9orf16 [Helicoverpa armigera]
MSTRG.575	HzChr01	12539185	12553177	5.92096	-1.07561	31.4652	6.79922e-05	0.0419771	XP_021192996.1	solute carrier family 35 member B1 homolog isoform X2 [Helicoverpa armigera]
MSTRG.575	HzChr01	12539185	12553177	5.92096	-1.07561	31.4652	6.79922e-05	0.0419771	XP_021199800.1	uncharacterized protein LOC110383345 isoform X3 [Helicoverpa armigera]
MSTRG.493	HzChr01	10858049	10930861	6.69291	-1.37393	31.114	7.4077e-05	0.0436549	XP_021188031.1	sodium/potassium/calcium exchanger 3-like [Helicoverpa armigera]
MSTRG.6592	HzChr10	4162734	4185777	2.84182	-2.90255	30.626	8.05971e-05	0.0454322
